# Chromatin-associated RNA Dictates the ecDNA Interactome in the Nucleus

**DOI:** 10.1101/2023.07.27.550855

**Authors:** Zhengyu Liang, Collin Gilbreath, Wenyue Liu, Yan Wang, Michael Q. Zhang, Dong-Er Zhang, Sihan Wu, Xiang-Dong Fu

## Abstract

Extrachromosomal DNA (ecDNA) promotes cancer by driving copy number heterogeneity and amplifying oncogenes along with functional enhancers. More recent studies suggest two additional mechanisms for further enhancing their oncogenic potential, one via forming ecDNA hubs to augment oncogene expression ^1^ and the other through acting as portable enhancers to *trans-* activate target genes ^2^. However, it has remained entirely elusive about how ecDNA explores the three-dimensional space of the nucleus and whether different ecDNA have distinct interacting mechanisms. Here, by profiling the DNA-DNA and DNA-RNA interactomes in tumor cells harboring different types of ecDNAs in comparison with similarly amplified homogenously staining regions (HSRs) in the chromosome, we show that specific ecDNA interactome is dictated by ecDNA-borne nascent RNA. We demonstrate that the ecDNA co-amplifying *PVT1* and *MYC* utilize nascent noncoding *PVT1* transcripts to mediate specific *trans*-activation of both ecDNA and chromosomal genes. In contrast, the ecDNA amplifying *EGFR* is weak in this property because of more efficient splicing to remove chromatin-associated nascent RNA. These findings reveal a noncoding RNA-orchestrated program hijacked by cancer cells to enhance the functional impact of amplified oncogenes and associated regulatory elements.
