## Supplementary Table 1 for "Chromatin-associated RNA Dictates the ecDNA Interactome in the Nucleus"

### Sheet: Table 1  Oligos
ASO_ID	Sequence	Assay
ASO-Control	+A*+A*+C*A*C*G*T*C*T*A*T*A*+C*+G*+C/6-FAM/	knockdown
ASO-PVT1	+A*+G*+A*T*C*A*C*T*G*T*A*A*A*+T*+C*+C	knockdown
Primer_ID	Sequence	Assay
hsGAPDH_F	GGAGCGAGATCCCTCCAAAAT	RT-qPCR
hsGAPDH_R	GGCTGTTGTCATACTTCTCATGG	RT-qPCR
hsMYC_F	GGCTCCTGGCAAAAGGTCA	RT-qPCR
hsMYC_R	CTGCGTAGTTGTGCTGATGT	RT-qPCR
hsFGFR2_F	GGTCGTTTCATCTGCCTGGT	RT-qPCR
hsFGFR2_R	CCTTCCCGTTTTTCAGCCAC	RT-qPCR
hsCASC8	GATGTGTCAGTCAGGCTCTTAG	RT-qPCR
hsCASC8	CTTCCCTTCCCTTCCTTCTTTC	RT-qPCR
hsFAM84B_F	GGCAGGGCTGTGATAGAAATTA	RT-qPCR
hsFAM84B_R	GGCCAGCCAGTCTGAAATTA	RT-qPCR
hsMYCpro_F	GCACTTTGCACTGGAACTTAC	RT-qPCR
hsMYCpro_R	TCAGAGAAGCGGGTCCT	RT-qPCR
hsPVT1pro_F	GTGGCCTGGTCTCCATTATTT	RT-qPCR
hsPVT1pro_R	CCTTGTGCCGAAGCTTTAGA	RT-qPCR
Bivalent linker	Sequence	Assay
Hybrid RNA-DNA	/5phos/-rGrUrUrGrGrArCrANNNNGACACTGGTCACTCCCACACACCGAACTCCAAC	GRID-seq
ssDNA	/5phos/-GTTGGAGTTCGGTGTGTGGGAG/BiotinT/GACCAGTGTC	GRID-seq
