## Supplementary Table 2 for "Chromatin-associated RNA Dictates the ecDNA Interactome in the Nucleus"

### Sheet: Table 2 Reagents
Regents	Source	Identifier
5ʹ DNA Adenylation Kit	New England Biolabs	E2610S
AluI	Thermo Fisher Scientific	ER0012
AMPure XP	Beckman	A63881
ATP,100 mM	Thermo Fisher Scientific	R0441
BSA, 20 mg/ml	New England Biolabs	B9000S
dATP Solution, 100 mM	Thermo Fisher Scientific	R0141
Disuccinimidyl glutarate, DSG	Thermo Fisher Scientific	20593
DTT, 100 mM	Thermo Fisher Scientific	707265ML
Dynabeads MyOne Streptavidin C1	Thermo Fisher Scientific	65001
EDTA, 0.5 M, pH 8.0	Thermo Fisher Scientific	AM9260G
Exonuclease I	New England Biolabs	M0293S
Formaldehyde solution, 37% (wt/vol)	Sigma-Aldrich	252549
Glycine	Sigma-Aldrich	357002-1KG
GlycoBlue coprecipitant	Thermo Fisher Scientific	AM9515
Klenow DNA Polymerase	New England Biolabs	M0210S
Klenow fragment, 3ʹ–5ʹ exo-	New England Biolabs	M0212S
Lambda Exonuclease	Thermo Fisher Scientific	M0262S
Lipofectamine RNAiMAX	Thermo Fisher Scientific	13778150
MmeI	New England Biolabs	R0637S
Nonidet P-40 substitute, NP-40	Sigma-Aldrich	11332473001
phenol:chloroform:isoamyl alcohol	Thermo Fisher Scientific	15593031
Phusion High-Fidelity DNA polymerase	Thermo Fisher Scientific	F530S
Protease inhibitor cocktail tablets	Sigma-Aldrich	S8830-2TAB
Proteinase K	Thermo Fisher Scientific	AM2546
Quick Ligation Kit	Thermo Fisher Scientific	M2200S
RiboLock RNase inhibitor, 40 U/µl	Thermo Fisher Scientific	EO0382
Salmom Sperm DNA solution	Thermo Fisher Scientific	15632011
SDS	Sigma-Aldrich	L3771-100G
Shrimp alkaline phosphatase, rSAP	New England Biolabs	M0371S
Sodium acetate, NaOAc; 3 M, pH 5.5	Thermo Fisher Scientific	AM9740
Sodium chloride, NaCl; 5 M	Thermo Fisher Scientific	AM9759
SuperScript III First-Strand Synthesis System	Thermo Fisher Scientific	18080051
SuperScript III Reverse Transcriptase	Thermo Fisher Scientific	18080044
SYBR Gold nucleic acid gel stain	Thermo Fisher Scientific	S11494
T4 DNA ligase	Thermo Fisher Scientific	15224025
T4 DNA Ligase	New England Biolabs	M0202L
T4 polynucleotide kinase, PNK	New England Biolabs	M0201S
T4 polynucleotide kinase, PNK	Thermo Fisher Scientific	EK0032
T4 RNA ligase 2, truncated KQ	New England Biolabs	M0373S
Triton X-100	Sigma-Aldrich	T9284
Tween 20	Sigma-Aldrich	P9416
