## Supplementary Table 3 for "Chromatin-associated RNA Dictates the ecDNA Interactome in the Nucleus"

### Sheet: Table 3 Software
Software	References
BWA	Li H. and Durbin R. 2009
STAR	Alexander, D. et al. 2013
Salmon	Patro, B. et al. 2017
Bowtie2	Langmead and Salzberg, 2012
ChIAPET2	Li et al., 2017
HiC-Pro	Servant et al., 2015
HOMER	Heinz et al., 2010
MACS2	Zhang, Y., et al. 2008
Bedtools	Quinlan and Hall, 2010
Samtools	Li et al., 2009
Deeptools	Ramírez et al., 2016
JuicerTools	Neva C. Durand et al., 2016
Picard	“Picard Toolkit.” 2019. Broad Institute
R	https://www.r- project.org/
DESeq2	Love et al., 2014
ROSE	Warren A. Whyte et al., 2013
