## Supplementary Table 4 for "Chromatin-associated RNA Dictates the ecDNA Interactome in the Nucleus"

### Sheet: Table 4 GRID-seq datasets
Samples	Sequencing Reads	Bivalent linker detected	Both RNA and DNA aligned	Both uniquely aligned	only DNA uniquely aligned	only RNA uniquely aligned	Both multiplely aligned
Colo320.EC.rep1	469472123	391799256	375830273	111089859	132215666	53319676	70660803
Colo320.EC.rep2	462439977	384406616	367816220	107382175	131136757	51400239	69504290
Colo320.HSR.rep1	396533880	310710339	294393417	75445248	110690190	38299724	63637327
Colo320.HSR.rep2	386094025	320222973	305386247	82108648	114766212	39555644	61929561
GBM39.EC.rep1	650366096	490557272	428788829	81069882	188377018	40556892	109946843
GBM39.EC.rep2	611060033	443846172	396450686	73271515	173327401	37575388	104300310
GBM39.HSR.rep1	1136127955	652545610	578641549	62533678	292324413	34428658	177415269
GBM39.HSR.rep2	1446293558	817624734	724278483	81075231	366061898	44072883	218005265
COLO320DM.Ctrl.rep1	314508038	249738248	202215216	54198191	74682230	26630691	41912214
COLO320DM.Ctrl.rep2	228546289	181575500	146707094	39217172	54289804	19299117	30439795
COLO320DM.PVT1.rep1	535978154	427306373	341444952	89677685	126348714	44576434	72500420
COLO320DM.PVT1.rep2	338472679	267115606	214576966	56592267	79423725	27828809	45468148
COLO320HSR.Ctrl.rep1	311484834	249287929	201418618	47668420	78446644	24100910	46375901
COLO320HSR.Ctrl.rep2	499346003	387702131	305962356	72563922	118907563	36179895	70747279
COLO320HSR.PVT1.rep1	395516287	311387936	245348503	58551939	95730915	29054768	56151160
COLO320HSR.PVT1.rep2	304810780	242213293	192285528	46195962	74710251	22867965	43888298
